# A single-sample circadian biomarker that performs across populations and platforms

**DOI:** 10.1101/820811

**Authors:** Gang Wu, Marc D. Ruben, Lauren J. Francey, David F. Smith, Joseph D. Sherrill, John E. Oblong, Kevin J. Mills, John B. Hogenesch

## Abstract

**Background:** For circadian medicine to influence health, such as when to take a drug or undergo a procedure, a practical way to measure body time is needed. Recent machine learning algorithms show that gene expression data from blood and skin can provide reliable estimates of body time. However, for clinical viability, a biomarker must be easily measured and generalizable to a broad population. It is not clear that any circadian biomarker yet satisfies these criteria.

**Results:** We analyzed 24 h molecular rhythms in human dermis and epidermis at three distinct body sites, leveraging both longitudinal and population data. Circadian clock function was strongest in the epidermis, regardless of body site. We identified a 12-gene biomarker set that reported circadian phase to within 3 hours from a single sample of epidermis—the skin’s most superficial layer. This set performed well across body sites, ages, sexes, and detection platforms.

**Conclusions:** This research shows that the clock in epidermis is more robust than dermis regardless of body site. To encourage ongoing validation of this biomarker in diverse populations, diseases, and experimental designs, we developed SkinPhaser—a user-friendly app to test biomarker performance in datasets (https://github.com/gangwug/SkinPhaser).
