## Additional file 2 for "A single-sample circadian biomarker that performs across populations and platforms"

	Arntl	Npas2	Clock	Nfil3	Cry1	Rorc	Nr1d1	Bhlhe41	Nr1d2	Dbp	Ciart	Per1	Per3	Tef	Hlf	Cry2	Per2
Arntl	1	0.850475189618036	0.886363636363636	0.748173350330664	0.135171576868986	0.316337807494551	-0.49009324009324	-0.788019751318117	-0.879370629370629	-0.896853146853147	-0.831703572592054	-0.754662004662005	-0.899184149184149	-0.877622377622378	-0.780885780885781	-0.634032634032634	-0.743006993006993
Npas2	0.850475189618036	1	0.80791498906748	0.570779539869918	-0.0464619737115154	0.111114789885516	-0.302385498113637	-0.664893133655629	-0.782611815793841	-0.789304764964789	-0.760008141444531	-0.694316419976444	-0.843482182625029	-0.835618624917589	-0.747010913587757	-0.637419073907914	-0.748757122387613
Clock	0.886363636363636	0.80791498906748	1	0.649963022812923	0.0547509749752077	0.19217506327085	-0.367132867132867	-0.682822545652558	-0.787878787878788	-0.804778554778555	-0.708430884119246	-0.706876456876457	-0.839160839160839	-0.804778554778555	-0.755827505827506	-0.624708624708625	-0.713869463869464
Nfil3	0.748173350330664	0.570779539869918	0.649963022812923	1	0.347469665170628	0.457126446477757	-0.638802914959631	-0.696128003124974	-0.7653159724974	-0.77580548298691	-0.693990825299434	-0.535082504497809	-0.691914935925777	-0.641148217929406	-0.564524177354189	-0.388771249259492	-0.425290711467316
Cry1	0.135171576868986	-0.0464619737115154	0.0547509749752077	0.347469665170628	1	0.663558350668521	-0.688291769628717	-0.163525380598916	-0.259818913125729	-0.315279301484244	-0.168164912828564	-0.118004439321498	0.018656190441603	0.0130858405198381	0.136954558739971	0.123457319710488	0.370962115625767
Rorc	0.316337807494551	0.111114789885516	0.19217506327085	0.457126446477757	0.663558350668521	1	-0.682613959632822	-0.340000999894559	-0.410350633839746	-0.440478019991803	-0.300670991399589	-0.283431858787441	-0.113835052496876	-0.0685684412259134	0.0145114110832558	0.0639837604540102	0.15980833704927
Nr1d1	-0.49009324009324	-0.302385498113637	-0.367132867132867	-0.638802914959631	-0.688291769628717	-0.682613959632822	1	0.534752823924008	0.645104895104895	0.67016317016317	0.539100470125181	0.475524475524476	0.366550116550117	0.351398601398601	0.192890442890443	0.195221445221445	-0.00291375291375291
Bhlhe41	-0.788019751318117	-0.664893133655629	-0.682822545652558	-0.696128003124974	-0.163525380598916	-0.340000999894559	0.534752823924008	1	0.791511147443631	0.829104178139133	0.763065666628042	0.701155184365547	0.758857706799835	0.740799589053953	0.67112361060703	0.591238771482893	0.597941935395822
Nr1d2	-0.879370629370629	-0.782611815793841	-0.787878787878788	-0.7653159724974	-0.259818913125729	-0.410350633839746	0.645104895104895	0.791511147443631	1	0.90967365967366	0.822963335324994	0.769230769230769	0.831585081585082	0.792540792540793	0.719114219114219	0.52972027972028	0.603146853146853
Dbp	-0.896853146853147	-0.789304764964789	-0.804778554778555	-0.77580548298691	-0.315279301484244	-0.440478019991803	0.67016317016317	0.829104178139133	0.90967365967366	1	0.863743618427158	0.80944055944056	0.865384615384616	0.826340326340326	0.722610722610723	0.627622377622378	0.607808857808858
Ciart	-0.831703572592054	-0.760008141444531	-0.708430884119246	-0.693990825299434	-0.168164912828564	-0.300670991399589	0.539100470125181	0.763065666628042	0.822963335324994	0.863743618427158	1	0.796399663785435	0.843362670143858	0.841326618263924	0.721268762001126	0.652468441639625	0.67925556043639
Per1	-0.754662004662005	-0.694316419976444	-0.706876456876457	-0.535082504497809	-0.118004439321498	-0.283431858787441	0.475524475524476	0.701155184365547	0.769230769230769	0.80944055944056	0.796399663785435	1	0.759324009324009	0.74009324009324	0.691724941724942	0.633449883449884	0.673076923076923
Per3	-0.899184149184149	-0.843482182625029	-0.839160839160839	-0.691914935925777	0.018656190441603	-0.113835052496876	0.366550116550117	0.758857706799835	0.831585081585082	0.865384615384616	0.843362670143858	0.759324009324009	1	0.911421911421912	0.855477855477856	0.73018648018648	0.833916083916084
Tef	-0.877622377622378	-0.835618624917589	-0.804778554778555	-0.641148217929406	0.0130858405198381	-0.0685684412259134	0.351398601398601	0.740799589053953	0.792540792540793	0.826340326340326	0.841326618263924	0.74009324009324	0.911421911421912	1	0.805944055944056	0.751165501165501	0.796037296037296
Hlf	-0.780885780885781	-0.747010913587757	-0.755827505827506	-0.564524177354189	0.136954558739971	0.0145114110832558	0.192890442890443	0.67112361060703	0.719114219114219	0.722610722610723	0.721268762001126	0.691724941724942	0.855477855477856	0.805944055944056	1	0.691142191142191	0.856643356643357
Cry2	-0.634032634032634	-0.637419073907914	-0.624708624708625	-0.388771249259492	0.123457319710488	0.0639837604540102	0.195221445221445	0.591238771482893	0.52972027972028	0.627622377622378	0.652468441639625	0.633449883449884	0.73018648018648	0.751165501165501	0.691142191142191	1	0.726689976689977
Per2	-0.743006993006993	-0.748757122387613	-0.713869463869464	-0.425290711467316	0.370962115625767	0.15980833704927	-0.00291375291375291	0.597941935395822	0.603146853146853	0.607808857808858	0.67925556043639	0.673076923076923	0.833916083916084	0.796037296037296	0.856643356643357	0.726689976689977	1
