## Additional file 3 for "A single-sample circadian biomarker that performs across populations and platforms"

### Sheet: Dermis
geneSymbol	pval	fdr	phase	fitmean	rAMP	rsq
CIART	0	0	2.47684	68.8682	0.464603	0.681876
TEF	0	0	2.5563	226.632	0.292663	0.669814
NR1D1	0	0	1.96906	55.1733	0.529964	0.642362
TSC22D3	0	0	3.21216	1283.15	0.3299	0.594666
FKBP5	0	0	3.44747	656.227	0.551228	0.563218
NR1D2	0	0	2.55791	413.678	0.290138	0.560396
PER3	0	0	2.92265	545.009	0.267698	0.554894
ZBTB16	0	0	3.28165	189.311	0.636578	0.47901
PER1	0	0	2.82409	134.704	0.459117	0.476721
DBP	0	0	2.2606	43.5174	0.29247	0.461274
KLF9	0	0	2.99798	880.263	0.236801	0.444935
ARNTL	0	0	0	93.711	0.380439	0.443939
HLF	0	0	2.69488	158.339	0.236023	0.437091
PER2	0	0	3.22379	293.032	0.218977	0.405451
BHLHE41	6.66134e-16	8.91998e-13	2.28247	259.841	0.262126	0.441904
PIK3R1	9.21485e-15	1.15681e-11	3.25235	1105.78	0.184153	0.297734
SYBU	1.56541e-14	1.84958e-11	3.14438	406.569	0.140523	0.315439
KLF15	8.50764e-13	9.49358e-10	3.31431	43.0169	0.317846	0.278795
CAMKK1	1.15421e-11	1.22018e-08	2.71718	69.8814	0.23268	0.268207
LIFR	3.79445e-10	3.6293e-07	2.96773	1000.98	0.15149	0.24768
IRAK3	1.9736e-09	1.8019e-06	3.77763	130.593	0.133348	0.1693
FOXO3 /// FOXO3B	2.6334e-09	2.29976e-06	3.35531	1152.5	0.111249	0.210709
SESN1	2.99033e-09	2.50266e-06	2.86006	215.784	0.130533	0.232171
NPAS2	4.12644e-09	3.31534e-06	0.784837	42.1534	0.19638	0.193588
CNOT8	1.75199e-08	1.25369e-05	3.12741	240.617	0.131656	0.206673
CAB39L	1.86125e-08	1.25369e-05	3.39131	339.658	0.219312	0.169568
SOX4	6.14705e-08	3.98289e-05	0.131962	914.741	0.119763	0.185273
MERTK	9.89792e-08	6.2128e-05	3.40623	59.9327	0.230386	0.176877
WEE1	1.6739e-07	0.000101885	3.48057	142.87	0.177996	0.179719
NAV1	1.07736e-06	0.000636469	1.2186	411.384	0.100424	0.131155
FOXO1	1.12337e-06	0.000644685	3.22116	629.212	0.119768	0.208327
ST3GAL5	1.47139e-06	0.000814616	5.96103	467.32	0.126574	0.145454
SLC43A3	1.50059e-06	0.000814616	2.70695	208.205	0.122766	0.208205
USP53	1.58185e-06	0.000836131	3.25164	369.724	0.165024	0.175798
FAM150B	1.71428e-06	0.000851581	3.50546	188.714	0.290231	0.11746
MTHFD2	1.74134e-06	0.000851581	3.85012	243.111	0.148786	0.12746
TRIO	1.78066e-06	0.000851581	3.08983	287.828	0.130549	0.1827
FOXO3	2.42519e-06	0.00113285	3.33997	316.454	0.120183	0.145389
PTGER2	2.77675e-06	0.00126759	3.06244	126.141	0.163695	0.15621
DSE	6.09394e-06	0.00260432	3.69503	673.77	0.118663	0.142861
BCOR	7.97443e-06	0.00320349	5.99554	110.373	0.109713	0.141425
HS3ST2	8.50952e-06	0.00335142	3.57208	55.5533	0.265154	0.145263
DDIT4	1.02974e-05	0.00397756	2.85754	184.098	0.245334	0.193391
ZMYND8	1.29472e-05	0.00490675	3.18534	231.736	0.107866	0.174881
ZBTB8A	1.4129e-05	0.00525546	3.42597	127.616	0.105586	0.100661
APLNR	1.73794e-05	0.00612424	0.302136	257.401	0.179578	0.185697
LOC102725067 /// LOC105372868 /// LOC105372935 /// LOC105372942 /// LOC105377182 /// LOC105379548 /// USP18	1.98069e-05	0.00680715	3.32488	46.2407	0.13349	0.12325
CORO2B	1.99951e-05	0.00680715	1.633	105.211	0.126605	0.118957
CNR1	3.31685e-05	0.0109217	3.33586	44.6051	0.179245	0.105131
KLHL13	3.68455e-05	0.01152	1.00497	85.8518	0.125496	0.117501
GEMIN5	3.78532e-05	0.01152	3.23162	71.0346	0.10501	0.14851
FIBIN	4.3726e-05	0.0129159	3.33628	475.219	0.154955	0.132776
SELE	6.31885e-05	0.0176278	5.81149	160.753	0.468607	0.149738
DEPTOR	8.65227e-05	0.0238068	2.61802	182.69	0.107033	0.140085
DCLK1	0.000116522	0.0312062	4.74	349.403	0.126845	0.138096
DKK2	0.000144721	0.0375992	2.15783	622.733	0.128718	0.111037
SMAD6	0.000148867	0.0378498	5.89663	131.765	0.128332	0.107157
FAM124B	0.000196912	0.0473054	6.08564	37.2576	0.132687	0.111237
HECW2	0.000199409	0.0473054	2.90163	136.724	0.111535	0.160886
FIGN	0.000224227	0.0517681	3.26206	28.8454	0.164509	0.119345
MMP15	0.000232794	0.0525381	0.205039	19.7909	0.116615	0.107142
DNM3	0.000237307	0.0529616	2.35403	83.64	0.101753	0.117447
SEMA3A	0.000252601	0.0557553	2.35634	120.933	0.163582	0.121929
STK17B	0.000352087	0.07002	3.38732	268.927	0.121154	0.101954
CRY2	0.000651932	0.110972	2.53353	97.2976	0.105748	0.138715
FAM180A	0.000961476	0.148443	3.12439	203.91	0.149329	0.107406
KLF13	0.00119215	0.174785	3.51858	221.251	0.100818	0.118508
CCND3	0.00194378	0.236623	3.7171	134.373	0.108626	0.105892
LONRF3	0.00632431	0.445719	5.45749	22.8439	0.146931	0.109038
SH3PXD2B	0.00867847	0.519937	3.21169	357.592	0.140333	0.11161

### Sheet: Epidermis
geneSymbol	pval	fdr	phase	fitmean	rAMP	rsq
CIART	0	0	2.78285	96.3051	0.6592	0.737735
PER3	0	0	3.05418	373.618	0.433722	0.669645
TEF	0	0	2.65779	188.541	0.301195	0.656187
PER1	0	0	2.93275	53.9828	0.641489	0.628957
NR1D2	0	0	2.95448	265.417	0.329531	0.612091
ARNTL	0	0	0	137.448	0.459909	0.605293
NR1D1	0	0	2.05641	23.2639	0.525159	0.604393
DBP	0	0	2.27115	31.495	0.374131	0.550896
PER2	0	0	3.68796	199.744	0.38275	0.488025
NPAS2	0	0	0.325828	36.5729	0.327203	0.422152
HLF	0	0	2.83911	170.27	0.201341	0.394099
FAM46B	0	0	2.55812	1457.53	0.177753	0.341035
KLF9	7.53952e-13	1.16491e-09	3.15953	222.737	0.242841	0.294439
XPR1	6.44862e-12	8.63513e-09	2.6128	77.0699	0.167728	0.266407
FAM117A	1.76038e-11	2.20994e-08	1.98582	169.275	0.177463	0.265436
CRY1	2.12874e-11	2.51517e-08	5.22684	239.09	0.260226	0.315453
FKBP5	2.45941e-11	2.74443e-08	3.32704	389.29	0.388555	0.299369
BHLHE41	9.54676e-11	9.58781e-08	3.24444	63.3556	0.272312	0.229469
IFFO2	1.23768e-10	1.18381e-07	2.69476	829.257	0.148132	0.271595
PPTC7	1.88417e-10	1.72025e-07	4.24445	366.664	0.103313	0.179555
MEGF6	2.58061e-10	2.25366e-07	2.55763	101.725	0.21774	0.252692
SETBP1	4.16942e-10	3.48946e-07	2.53696	70.0552	0.172507	0.229643
PAQR3	5.08007e-10	4.08153e-07	4.74852	285.312	0.1538	0.214832
MTERF2	1.98763e-09	1.53552e-06	0.195912	77.13	0.209249	0.219125
TSC22D3	2.55069e-09	1.8491e-06	3.38428	251.926	0.195228	0.273738
FLJ10038 /// GABPB1	2.57765e-09	1.8491e-06	2.32423	96.9303	0.110869	0.208019
NAMPT	3.31272e-09	2.29446e-06	4.49593	227.244	0.166264	0.185639
FAM76A	3.56721e-09	2.38836e-06	3.9885	74.6313	0.125646	0.182687
UEVLD	3.739e-09	2.42263e-06	6.10684	55.0917	0.149704	0.244072
HOOK2	6.79925e-09	4.18663e-06	2.55136	46.3461	0.14418	0.211567
THRA	6.87836e-09	4.18663e-06	2.34542	114.332	0.126368	0.223235
CRY2	7.67603e-09	4.40516e-06	2.93993	57.3008	0.180523	0.27103
TRIM35	1.37162e-08	7.25008e-06	3.32406	111.77	0.142205	0.214898
TNS4	1.70518e-08	8.56254e-06	2.80148	75.1538	0.148556	0.205305
PRLR	1.88098e-08	9.21498e-06	0.108421	23.7058	0.236489	0.191093
LEO1	2.20161e-08	1.0529e-05	5.07632	162.54	0.108189	0.199272
C2CD4B	2.50025e-08	1.14136e-05	5.86714	37.5732	0.308242	0.25647
PDK1	5.2508e-08	2.24399e-05	3.08038	265.505	0.131398	0.179595
AJUBA	6.47882e-08	2.60267e-05	1.34278	173.092	0.110308	0.153782
DTWD1	9.13425e-08	3.59746e-05	4.37716	77.645	0.114748	0.173078
TMEM263	1.11609e-07	4.22978e-05	5.98119	48.7824	0.236721	0.269418
HDAC5	1.30585e-07	4.74086e-05	1.77952	112.241	0.13368	0.192197
SNN	1.32082e-07	4.74086e-05	3.12676	77.6389	0.111075	0.187744
PGAP1	1.53742e-07	5.35457e-05	1.5609	125.762	0.118157	0.164077
NEK4	1.71656e-07	5.74646e-05	4.76157	64.7064	0.119568	0.142837
LOC102724993 /// LOC105376752 /// NPIP /// NPIPA5 /// NPIPA7 /// NPIPA8 /// PKD1P1	2.64811e-07	8.18308e-05	1.71503	204.309	0.142106	0.19315
OPN3	2.89588e-07	8.81313e-05	4.78946	90.6899	0.132441	0.14787
SRSF5	3.5998e-07	0.000107919	2.05439	1319.98	0.122324	0.201901
GLUL	3.77698e-07	0.000109949	3.57738	971.509	0.146835	0.172124
TGFBR2	4.30654e-07	0.00012014	4.41582	205.754	0.179383	0.129815
ZCCHC10	5.02172e-07	0.0001374	4.89783	43.5343	0.104458	0.13221
RDH12	6.75235e-07	0.00017614	6.10302	373.393	0.100017	0.163278
AGFG2	7.53147e-07	0.00019149	0.757605	30.4235	0.119815	0.105709
C3orf58	8.73239e-07	0.0002156	6.14587	132.049	0.130291	0.184841
PIK3IP1	9.02917e-07	0.0002156	2.00273	172.522	0.171151	0.184879
IL17RD	9.33846e-07	0.0002156	2.90231	32.3458	0.161116	0.186741
TMA16	9.51308e-07	0.000217136	5.48105	40.049	0.126921	0.154782
UST	1.0039e-06	0.000219178	2.38025	48.0583	0.169706	0.165487
LOC102724993 /// NPIP /// NPIPA1 /// NPIPA2 /// NPIPA3 /// NPIPA7 /// NPIPA8 /// NPIPP1 /// PKD1P6	1.32973e-06	0.000284139	1.73088	157.682	0.153721	0.174402
LDLRAP1	1.37976e-06	0.000291725	1.49515	44.0959	0.111806	0.142536
ITGA2	1.50491e-06	0.000308445	1.79742	229.088	0.15998	0.132196
IL20RA	1.65604e-06	0.00032897	0.184075	158.042	0.11928	0.1683
ANKRA2	1.84518e-06	0.000346502	5.81651	126.156	0.110498	0.218192
PRKCZ	1.85349e-06	0.000346502	2.09516	31.334	0.153471	0.171396
ITPRIPL2	1.90427e-06	0.000346771	0.989745	348.14	0.185569	0.121546
ARHGEF10	1.9336e-06	0.000346771	2.66067	67.5948	0.155544	0.155386
NFIL3	2.76945e-06	0.000471417	5.46825	123.465	0.329482	0.14783
ASCL2	2.98182e-06	0.000503301	1.73976	102.845	0.115343	0.132736
ZNF512	3.38354e-06	0.000561685	1.9459	103.999	0.104924	0.145957
DIDO1	3.64551e-06	0.00058579	4.10353	56.6108	0.13	0.122946
ELL3	4.26938e-06	0.000670703	2.25957	267.055	0.129528	0.170025
NLRP1	4.3177e-06	0.000672289	1.32307	51.9358	0.137754	0.111774
MAML2	4.39718e-06	0.000679398	1.97114	232.135	0.135719	0.162287
E2F2	5.40733e-06	0.000810535	0.497012	39.2656	0.139074	0.134124
TTC9	5.89698e-06	0.000864575	0.156899	182.241	0.10505	0.125559
TDP1	6.92712e-06	0.000972994	5.06609	37.478	0.148706	0.154264
AUTS2	7.50032e-06	0.00101443	0.395276	292.714	0.127676	0.198225
IL2RB	7.61626e-06	0.00101443	2.35454	72.3231	0.249171	0.16305
DCAKD	8.0389e-06	0.00105536	1.78927	63.1863	0.107448	0.162084
SLC43A1	8.52771e-06	0.00110508	1.61024	21.7957	0.188301	0.147472
MAN1C1	8.84098e-06	0.00112392	1.31425	16.1835	0.158532	0.122262
MAPK6	1.01584e-05	0.00125952	4.41488	182.781	0.10388	0.108162
HDAC7	1.13699e-05	0.00137576	1.2506	48.811	0.114693	0.111297
ATP6V0A2	1.1958e-05	0.00143826	5.10227	68.752	0.104065	0.144823
FAT2	1.29848e-05	0.00155246	1.89919	128.655	0.125323	0.147641
PLXNA2	1.52009e-05	0.00174471	1.63399	76.0423	0.146486	0.142842
C1QTNF3	1.56674e-05	0.00178055	2.29032	47.3842	0.14055	0.149867
NUAK1	1.82305e-05	0.00202394	1.29798	419.131	0.146234	0.117579
RBM12	2.02605e-05	0.0022117	1.93429	72.0736	0.131596	0.161268
ZHX2	2.13426e-05	0.00230477	2.10365	70.4925	0.135318	0.139838
C1QTNF9B-AS1	2.39954e-05	0.00251097	1.96171	66.0886	0.157121	0.109546
ZFPM2	2.49545e-05	0.00258369	3.19972	27.1227	0.222755	0.13637
TIGAR	2.88596e-05	0.00286967	4.91393	41.5145	0.249945	0.135446
H1FX	3.3748e-05	0.00319747	2.05841	247.926	0.13477	0.130826
SP4	3.41115e-05	0.00321673	1.97637	22.3316	0.120826	0.138974
LIMCH1	3.53869e-05	0.00330596	2.09349	288.13	0.151241	0.135297
CAMKK1	3.58869e-05	0.00333715	3.38345	57.101	0.1549	0.138631
EZH1	3.83888e-05	0.0035159	1.62705	57.2679	0.122099	0.133469
FMO4	3.90524e-05	0.00353336	2.68584	28.769	0.107743	0.109643
PIK3C2G	4.09615e-05	0.00365668	2.27642	92.7278	0.115341	0.116472
PLEKHA3	4.23087e-05	0.00369484	5.04315	47.5931	0.106057	0.1175
MST1R	4.42429e-05	0.00383044	1.86958	34.2789	0.121123	0.123499
CCDC85B	4.67588e-05	0.0039968	2.90694	49.43	0.10018	0.164381
AMD1 /// AMD1P3	4.71593e-05	0.0039968	5.01836	105.307	0.10345	0.119779
TRIM5	5.20926e-05	0.00425338	2.4831	36.7863	0.101655	0.159592
TMCC3	5.24271e-05	0.00426336	6.15035	103.86	0.114478	0.164909
ACAT2	5.29359e-05	0.00428738	3.56992	256.639	0.139615	0.130249
ACOX3	5.55714e-05	0.00440615	2.13228	57.4498	0.105105	0.116621
HR	5.58409e-05	0.00440615	0.17062	114.119	0.10686	0.105251
ZNF441	6.03968e-05	0.00470236	2.34843	188.564	0.112979	0.142492
LAMA5	6.15298e-05	0.00474246	1.40207	41.8816	0.109525	0.122236
STARD10	7.2066e-05	0.00536117	2.07083	65.7533	0.101856	0.11971
ETV3	7.30945e-05	0.00539022	1.46122	31.9448	0.141854	0.117102
TRAPPC13	7.3371e-05	0.00539022	4.57442	55.8393	0.108822	0.120782
JDP2	7.99087e-05	0.00567645	3.77925	74.704	0.110524	0.117762
GLRX2	8.34686e-05	0.00586207	4.99726	94.659	0.107631	0.164738
FAM234B	9.58136e-05	0.00647984	0.400745	60.9514	0.114226	0.114007
PANK3	9.90666e-05	0.00656717	4.54387	47.3204	0.146158	0.116842
SCAPER	0.00010286	0.0067739	2.83368	53.0653	0.126741	0.151654
ZNF462	0.000113644	0.00736343	0.769878	80.7206	0.145258	0.118933
ZNF425	0.000121442	0.00771925	5.20332	44.3798	0.127285	0.105075
BTG1	0.000121852	0.0077209	0.728468	1009.34	0.127771	0.123386
CITED4	0.000136585	0.00834332	1.43855	24.4333	0.126118	0.117753
IGSF9	0.000139306	0.00847912	1.4454	16.9517	0.112733	0.10304
CIRBP	0.000144552	0.00869303	1.38483	496.145	0.108632	0.108395
MFSD2A	0.0001768	0.0102046	2.7673	107.251	0.15628	0.133935
C2orf68	0.000181165	0.0103968	1.82964	53.5997	0.101086	0.134726
TRAC /// TRAJ17 /// TRAV20 /// TRDV2	0.000190685	0.010789	1.77889	31.3063	0.234519	0.122909
MTHFD2	0.000192533	0.0108461	5.37566	275.176	0.110315	0.104429
ETV5	0.000194936	0.0109066	2.46486	48.2846	0.167208	0.112926
PPT2	0.000234018	0.0127385	5.27689	101.543	0.116104	0.12023
WLS	0.000254573	0.0135274	5.04492	143.412	0.12305	0.121771
GRHL3	0.000261781	0.0137672	5.30562	239.746	0.120221	0.12802
FUT8	0.000262833	0.0137672	2.14818	35.6053	0.125706	0.104845
NHS	0.000284119	0.0144843	2.74556	23.9671	0.142368	0.158374
SRRT	0.000286714	0.0145017	2.09785	49.4156	0.108608	0.139846
PRSS23	0.000326023	0.0157416	5.03156	46.0849	0.264371	0.116639
BASP1	0.000360412	0.0171141	2.51341	208.551	0.123457	0.112604
WEE1	0.00038634	0.0179798	3.27112	432.725	0.225422	0.172544
SDR42E1	0.000388979	0.0180439	0.0174944	90.3888	0.119672	0.141455
IFRD1	0.000402027	0.0184155	5.12886	120.543	0.133887	0.111972
ZNF703	0.000434131	0.0194208	1.58429	129.709	0.142627	0.128901
ABCG1	0.000450381	0.0198821	5.33602	138.947	0.140563	0.114068
CYP51A1 /// LRRD1	0.000475723	0.0207275	3.61945	371.427	0.107334	0.126716
LOC100507577 /// LONP2	0.000489923	0.0210719	1.58009	101.972	0.142275	0.127533
SRRM2	0.000560816	0.0233221	1.64829	358.586	0.122121	0.133114
PLAU	0.000566195	0.0234971	0.339673	162.946	0.187276	0.106348
ARL5B	0.000661743	0.0262887	4.85621	17.7288	0.178565	0.103953
PELI2	0.000771306	0.029395	3.78617	46.2657	0.162614	0.104808
ETS2	0.000973716	0.0344939	3.32543	629.839	0.131599	0.100504
MAP1B	0.000992168	0.0348404	1.50955	119.344	0.228421	0.118325
HIVEP2	0.00102424	0.0356338	4.9935	96.1578	0.112707	0.101201
NAPEPLD	0.00129571	0.0417076	5.95761	88.2811	0.136248	0.115856
IL6R	0.00162334	0.0484492	4.6733	19.6442	0.171306	0.104103
BLNK	0.00170054	0.0500104	2.52001	185.328	0.102869	0.10753
DLG2	0.00209219	0.0586868	1.73676	183.91	0.103873	0.122281
SLC25A29	0.00236981	0.0634666	3.23772	26.0423	0.146621	0.11894
ANXA3	0.00259558	0.0676197	3.25662	40.9579	0.260815	0.119768
CARD16 /// CASP1	0.00264887	0.0683065	2.29309	141.605	0.102605	0.105384
RBM19	0.00304998	0.075143	1.8814	31.5742	0.119828	0.118587
ARHGAP24	0.00384213	0.0868089	2.86368	24.9312	0.140268	0.101652
KIF2A	0.00418659	0.0918033	4.965	30.4481	0.135583	0.112819
ZBTB16	0.00428219	0.0931874	3.18361	21.1446	0.453232	0.105943
HSF2	0.00444904	0.0956536	3.70039	77.7617	0.1283	0.12568
PLA2G4F	0.00457664	0.09728	1.97576	116.07	0.118918	0.101737
CASP1	0.00655409	0.121556	2.83391	168.76	0.101326	0.134474
ATP10B	0.00690686	0.125739	3.16157	100.816	0.118291	0.111529
HYLS1	0.00821606	0.139973	5.55745	33.1906	0.118229	0.109505
EXOSC3	0.0087439	0.145399	5.1435	22.4667	0.156402	0.128206
PSD3	0.00946803	0.153243	2.78292	102.266	0.141184	0.109204
GAREM1	0.00996121	0.158356	0.0467057	86.0425	0.111424	0.114907
