## Additional file 4 for "A single-sample circadian biomarker that performs across populations and platforms"

geneSymbol	seedGroup
PER2	SkinCycler
HLF	SkinCycler
NR1D2	SkinCycler
PER3	SkinCycler
ARNTL	SkinCycler
NPAS2	SkinCycler
TEF	SkinCycler
FKBP5	SkinCycler
CIART	SkinCycler
NFIL3	SkinCycler
MSTN	SkinCycler
SERPINB12	SkinCycler
CHI3L1	SkinCycler
ANGPTL1	SkinCycler
ADAMTS4	SkinCycler
CDH19	SkinCycler
ADORA1	SkinCycler
FMO1	SkinCycler
FMO2	SkinCycler
ADCK3	SkinCycler
TGFB2	SkinCycler
CTGF	SkinCycler
FABP7	SkinCycler
CIRBP	SkinCycler
NDUFA4L2	SkinCycler
BICC1	SkinCycler
MRPL54	SkinCycler
CRY1	SkinCycler
SELM	SkinCycler
ALDH3A1	SkinCycler
TUSC5	SkinCycler
TCAP	SkinCycler
RASD1	SkinCycler
NR1D1	SkinCycler
KRT20	SkinCycler
TSHR	SkinCycler
LPIN1	SkinCycler
CYS1	SkinCycler
DIO2	SkinCycler
IRF4	SkinCycler
DAPK1	SkinCycler
MYLK4	SkinCycler
IL31RA	SkinCycler
BNIP3	SkinCycler
FAM107A	SkinCycler
C10orf71	SkinCycler
PNPLA3	SkinCycler
TENC1	SkinCycler
MAPK12	SkinCycler
ARSI	SkinCycler
LRRN4CL	SkinCycler
KLF9	SkinCycler
PAPSS2	SkinCycler
ANGPTL2	SkinCycler
LYPD6	SkinCycler
SCN2A	SkinCycler
SLC43A3	SkinCycler
APLNR	SkinCycler
LRRC4C	SkinCycler
CCDC141	SkinCycler
CRY2	SkinCycler
FBN1	SkinCycler
NCEH1	SkinCycler
S100A14	SkinCycler
RORC	SkinCycler
ST6GALNAC5	SkinCycler
RECK	SkinCycler
YRDC	SkinCycler
CYP4B1	SkinCycler
ANGPTL7	SkinCycler
TMEM243	SkinCycler
LRRC17	SkinCycler
ART3	SkinCycler
MN1	SkinCycler
CGREF1	SkinCycler
SPON2	SkinCycler
CLOCK	SkinCycler
CMKLR1	SkinCycler
SERPINE1	SkinCycler
SLC46A3	SkinCycler
PTPRZ1	SkinCycler
LMOD2	SkinCycler
SLC41A3	SkinCycler
CDCA3	SkinCycler
CIDEC	SkinCycler
TIMP4	SkinCycler
SLC1A5	SkinCycler
CYP2B6	SkinCycler
CYP2F1	SkinCycler
DBP	SkinCycler
CHP2	SkinCycler
TSPAN4	SkinCycler
THRSP	SkinCycler
LYVE1	SkinCycler
DNAH3	SkinCycler
HPGD	SkinCycler
LAYN	SkinCycler
NRG4	SkinCycler
ARPP21	SkinCycler
PRRG3	SkinCycler
SRPX2	SkinCycler
PLP1	SkinCycler
TSC22D3	SkinCycler
GLUL	SkinCycler
SLC39A10	SkinCycler
EPHA4	SkinCycler
HIVEP2	SkinCycler
HSPD1	SkinCycler
PER1	SkinCycler
WSB1	SkinCycler
KLF11	SkinCycler
VTI1B	SkinCycler
GLI3	SkinCycler
NOP16	SkinCycler
SORBS3	SkinCycler
LIFR	SkinCycler
BASP1	SkinCycler
HAS2	SkinCycler
WRB	SkinCycler
SLC39A7	SkinCycler
FAM98A	SkinCycler
CABLES1	SkinCycler
SNX24	SkinCycler
NEDD4L	SkinCycler
HSPA5	SkinCycler
CDK5RAP1	SkinCycler
NFATC2	SkinCycler
KIAA1429	SkinCycler
COL15A1	SkinCycler
B4GALT1	SkinCycler
CORO2A	SkinCycler
PTPN3	SkinCycler
AKIRIN1	SkinCycler
H6PD	SkinCycler
SRSF9	SkinCycler
SLC6A6	SkinCycler
INMT	SkinCycler
RPIA	SkinCycler
MTHFD2	SkinCycler
PRC1	SkinCycler
WEE1	SkinCycler
TBCB	SkinCycler
CPEB1	SkinCycler
NUP35	SkinCycler
SLC7A2	SkinCycler
SLC27A1	SkinCycler
EXOC8	SkinCycler
ANLN	SkinCycler
REXO2	SkinCycler
MPDU1	SkinCycler
AHNAK2	SkinCycler
AK2	SkinCycler
SMAD1	SkinCycler
MTR	SkinCycler
NAB1	SkinCycler
CRTAP	SkinCycler
AMD1	SkinCycler
HLA-DPB1	SkinCycler
ARNTL	UbiquitousCycler
CIART	UbiquitousCycler
DBP	UbiquitousCycler
NR1D1	UbiquitousCycler
PER1	UbiquitousCycler
PER2	UbiquitousCycler
PER3	UbiquitousCycler
TSC22D3	UbiquitousCycler
CIRBP	UbiquitousCycler
TENC1	UbiquitousCycler
TSPAN4	UbiquitousCycler
USP2	UbiquitousCycler
CDKN1A	UbiquitousCycler
CHORDC1	UbiquitousCycler
COQ10B	UbiquitousCycler
FKBP5	UbiquitousCycler
MMP14	UbiquitousCycler
NFIL3	UbiquitousCycler
NPAS2	UbiquitousCycler
NR1D2	UbiquitousCycler
P4HA1	UbiquitousCycler
RHOJ	UbiquitousCycler
TEF	UbiquitousCycler
BHLHE40	UbiquitousCycler
CLDN5	UbiquitousCycler
CLOCK	UbiquitousCycler
CRY1	UbiquitousCycler
CRY2	UbiquitousCycler
DNAJA1	UbiquitousCycler
HLF	UbiquitousCycler
HSP90AA1	UbiquitousCycler
HSPB1	UbiquitousCycler
HSPH1	UbiquitousCycler
KLF9	UbiquitousCycler
LONRF1	UbiquitousCycler
PDIA4	UbiquitousCycler
PDK4	UbiquitousCycler
PDXK	UbiquitousCycler
PFKFB3	UbiquitousCycler
RHOBTB1	UbiquitousCycler
STK35	UbiquitousCycler
THRA	UbiquitousCycler
TMEM57	UbiquitousCycler
WEE1	UbiquitousCycler
ARNTL	ClockGenes
NPAS2	ClockGenes
CRY1	ClockGenes
NFIL3	ClockGenes
CLOCK	ClockGenes
RORC	ClockGenes
NR1D1	ClockGenes
CRY2	ClockGenes
BHLHE41	ClockGenes
HLF	ClockGenes
PER2	ClockGenes
DBP	ClockGenes
TEF	ClockGenes
PER1	ClockGenes
NR1D2	ClockGenes
CIART	ClockGenes
PER3	ClockGenes
