## Additional file 5 for "A single-sample circadian biomarker that performs across populations and platforms"

	ARNTL	NPAS2	CRY1	NFIL3	CLOCK	RORB	RORC	RORA	BHLHE40	CRY2	BHLHE41	HLF	PER2	DBP	TEF	PER1	NR1D2	CIART	PER3
ARNTL	1	0.766847619196612	0.576119435471639	0.539456425946067	0.339336667612127	0.0844917587914524	0.0194785275030387	-0.0319703964291067	-0.168996875445664	-0.422808362405678	-0.550876772936884	-0.587514842256599	-0.590283205106666	-0.600297377945467	-0.717270425662482	-0.741807199058439	-0.796941378499593	-0.865379570661158	-0.87351370543667
NPAS2	0.766847619196612	1	0.349831959694813	0.332871259337556	0.311512467042085	0.0751645742020527	-0.00881273510395191	-0.0296709094491411	-0.15650137885329	-0.342102763170753	-0.394065001885253	-0.416167012315247	-0.596930450154845	-0.388409470113584	-0.513418909235442	-0.553956661631012	-0.565525742940391	-0.621990368999415	-0.685338945333109
CRY1	0.576119435471639	0.349831959694813	1	0.466489545859257	0.173919618623441	0.122382964386403	0.0954327907931643	0.0176297780616427	-0.192097854484782	-0.0583154160627169	-0.280093702620694	-0.314227321814132	-0.00639036092785728	-0.530658881694773	-0.53864751742329	-0.445326194086042	-0.499231501565905	-0.622918598115563	-0.507230959229792
NFIL3	0.539456425946067	0.332871259337556	0.466489545859257	1	0.0659793145932626	-0.00124474314249124	0.0734554813924525	0.184208133726663	-0.0527365187417711	-0.272892785002502	-0.329341540021435	-0.394084047133361	-0.137609853104455	-0.47747366597673	-0.605186860545807	-0.321828189642605	-0.483457501549127	-0.559721930308449	-0.552389963244938
CLOCK	0.339336667612127	0.311512467042085	0.173919618623441	0.0659793145932626	1	0.0252027610624848	-0.175587438207806	-0.208223284674992	-0.101539967019979	-0.281398302116131	-0.170559039248855	-0.226055078404072	-0.313514485384926	-0.142700375848902	-0.222372342124796	-0.36665163452441	-0.314146152780527	-0.355444866387382	-0.32126680828169
RORB	0.0844917587914524	0.0751645742020527	0.122382964386403	-0.00124474314249124	0.0252027610624848	1	0.11430687135625	-0.0340680983328946	-0.0860174193753912	0.042968125166292	-0.0558662941808715	-0.0149480274392177	-0.03475236696751	-0.111665476527467	-0.0875059062955442	-0.0299153268578729	-0.0787437208773472	-0.0617651069929288	-0.0953763460485703
RORC	0.0194785275030387	-0.00881273510395191	0.0954327907931643	0.0734554813924525	-0.175587438207806	0.11430687135625	1	-0.0391005745543242	0.114483026942904	0.440103261521411	-0.115434835890045	0.258777535404323	0.20241130979386	0.0957901159243441	0.092130944711299	0.175348012231584	-0.112035259102665	0.0191778846578963	-0.0316652190010813
RORA	-0.0319703964291067	-0.0296709094491411	0.0176297780616427	0.184208133726663	-0.208223284674992	-0.0340680983328946	-0.0391005745543242	1	-0.0584990666694781	0.0715568515393435	-0.0782022827543691	-0.161118944603041	0.0759517692695399	0.0150804355648242	-0.00962011867684944	0.0953847242146046	0.0522948503689677	0.00380338139311002	0.0874523783773857
BHLHE40	-0.168996875445664	-0.15650137885329	-0.192097854484782	-0.0527365187417711	-0.101539967019979	-0.0860174193753912	0.114483026942904	-0.0584990666694781	1	0.318674387247483	0.132099427985042	0.279778095652038	0.143569655387572	0.396151363469718	0.372993290970502	0.336068140270066	0.22416778500817	0.296260850973428	0.159261579454168
CRY2	-0.422808362405678	-0.342102763170753	-0.0583154160627169	-0.272892785002502	-0.281398302116131	0.042968125166292	0.440103261521411	0.0715568515393435	0.318674387247483	1	0.17156299589915	0.452868565795324	0.564941688665062	0.449189658702352	0.609326254999807	0.583271379594694	0.36571569661736	0.503065491393475	0.455149914443757
BHLHE41	-0.550876772936884	-0.394065001885253	-0.280093702620694	-0.329341540021435	-0.170559039248855	-0.0558662941808715	-0.115434835890045	-0.0782022827543691	0.132099427985042	0.17156299589915	1	0.417030850354457	0.363730456231186	0.388849324653235	0.464452210422357	0.393861399113806	0.551972328161415	0.518299876047177	0.55656767445504
HLF	-0.587514842256599	-0.416167012315247	-0.314227321814132	-0.394084047133361	-0.226055078404072	-0.0149480274392177	0.258777535404323	-0.161118944603041	0.279778095652038	0.452868565795324	0.417030850354457	1	0.51023376001491	0.598147078742352	0.59974853467772	0.604541747523948	0.671267227730607	0.672540992062439	0.604092370360243
PER2	-0.590283205106666	-0.596930450154845	-0.00639036092785728	-0.137609853104455	-0.313514485384926	-0.03475236696751	0.20241130979386	0.0759517692695399	0.143569655387572	0.564941688665062	0.363730456231186	0.51023376001491	1	0.265797069707195	0.479435380882902	0.62341014690008	0.537170089256462	0.552949077314411	0.600780764480794
DBP	-0.600297377945467	-0.388409470113584	-0.530658881694773	-0.47747366597673	-0.142700375848902	-0.111665476527467	0.0957901159243441	0.0150804355648242	0.396151363469718	0.449189658702352	0.388849324653235	0.598147078742352	0.265797069707195	1	0.753288621585279	0.649815023027745	0.672479775193519	0.738871056641701	0.593501398578726
TEF	-0.717270425662482	-0.513418909235442	-0.53864751742329	-0.605186860545807	-0.222372342124796	-0.0875059062955442	0.092130944711299	-0.00962011867684944	0.372993290970502	0.609326254999807	0.464452210422357	0.59974853467772	0.479435380882902	0.753288621585279	1	0.757756546606396	0.715892139038947	0.839894856614778	0.781492823398274
PER1	-0.741807199058439	-0.553956661631012	-0.445326194086042	-0.321828189642605	-0.36665163452441	-0.0299153268578729	0.175348012231584	0.0953847242146046	0.336068140270066	0.583271379594694	0.393861399113806	0.604541747523948	0.62341014690008	0.649815023027745	0.757756546606396	1	0.724583946352257	0.855978926886426	0.732139014893611
NR1D2	-0.796941378499593	-0.565525742940391	-0.499231501565905	-0.483457501549127	-0.314146152780527	-0.0787437208773472	-0.112035259102665	0.0522948503689677	0.22416778500817	0.36571569661736	0.551972328161415	0.671267227730607	0.537170089256462	0.672479775193519	0.715892139038947	0.724583946352257	1	0.85306092280122	0.835961010749456
CIART	-0.865379570661158	-0.621990368999415	-0.622918598115563	-0.559721930308449	-0.355444866387382	-0.0617651069929288	0.0191778846578963	0.00380338139311002	0.296260850973428	0.503065491393475	0.518299876047177	0.672540992062439	0.552949077314411	0.738871056641701	0.839894856614778	0.855978926886426	0.85306092280122	1	0.859610674317415
PER3	-0.87351370543667	-0.685338945333109	-0.507230959229792	-0.552389963244938	-0.32126680828169	-0.0953763460485703	-0.0316652190010813	0.0874523783773857	0.159261579454168	0.455149914443757	0.55656767445504	0.604092370360243	0.600780764480794	0.593501398578726	0.781492823398274	0.732139014893611	0.835961010749456	0.859610674317415	1
